# Profound synthetic lethality between SMARCAL1 and FANCM

**DOI:** 10.1101/2024.02.27.582393

**Authors:** Sumin Feng, Kaiwen Liu, Jinfeng Shang, Lisa Hoeg, William Yang, Sabrina Roy, Jordan T.F. Young, Wei Wu, Dongyi Xu, Daniel Durocher

## Abstract

DNA replication stress is a threat to genome integrity. The large SNF2-family of ATPases participates in preventing and mitigating DNA replication stress by employing their ATP-driven motor to remodel DNA or DNA-bound proteins. To understand the contribution of these ATPases in genome maintenance, we undertook CRISPR-based synthetic lethality screens with three SNF2-type ATPases: SMARCAL1, ZRANB3 and HLTF. Here we show that *SMARCAL1* displays a profound synthetic lethal interaction with *FANCM*, another ATP-dependent translocase involved in DNA replication and genome stability. Their combined loss causes severe genome instability that we link to chromosome breakage at loci enriched in simple repeats, which are known to challenge replication fork progression. Our findings illuminate a critical genetic buffering mechanism that provides an essential function for maintaining genome integrity.
