## Supplementary material for "Profound synthetic lethality between SMARCAL1 and FANCM": Table S3

### Sheet: Supp Table 2
Supplementary Table 3: Summary of the ICE editing analysis performed in the course of this study.
	Cell line	Genotype	Other vector	sgRNA used	R2	KO score
	RPE-hTERT TP53-/- PACKO Cas9	WT	NA	SMARCAL1-3	0.62	61.5
				SMARCAL1-7	0.92	54.4
				FANCM-3	0.74	49.1
				FANCM-4	0.97	44.6
				FAAP24-1	0.92	55
				FAAP24-3	0.97	73
				MHF2-2	0.95	56
				MHF2-3	0.96	6
				HLTF-1	0.95	78
				HLTF-2	0.95	61
				ZRANB3-1	0.84	72.4
				ZRANB3-2	0.69	36
				CIP2A	0.91	45
				BLM-3	0.9	75
				BLM-5	0.96	58
		SMARCAL1-/--12	NA	FANCM-3	0.76	54.6
				FANCM-4	0.8	34
				FAAP24-1	0.93	52
				FAAP24-3	0.96	63
				MHF2-2	0.85	50
				MHF2-3	0.92	9
				HLTF-1	0.96	76
				HLTF-2	0.95	63
				ZRANB3-1	0.86	70.9
				ZRANB3-2	0.92	52.6
		SMARCAL1-/--21	NA	FANCM-3	0.84	54.5
				FANCM-4	0.94	39
		FANCM-/--3	NA	SMARCAL1-3	0.97	84.2
				SMARCAL1-7	0.94	47.7
				HLTF-1	0.97	78
				HLTF-2	0.96	62
				ZRANB3-1	0.68	63.6
				ZRANB3-2	0.64	57
				CIP2A	0.81	48
				BLM-3	0.9	76.6
				BLM-5	0.96	48
		FANCM-/--15	NA	SMARCAL1-3	0.95	78.4
				SMARCAL1-7	0.88	49.2
				CIP2A	0.91	51
	COL-hTERT TP53-/-PACKO Cas9	WT	NA	FANCM-4	0.95	51
		SMARCAL1-/--25			0.93	50
		SMARCAL1-/--29			0.95	52
	Rescue experiments
	RPE-hTERT TP53-/- PACKO Cas9	SMARCAL1-/--12	EV	FANCM-4	0.86	52
			3xFlag-SMARCAL1		0.93	50
			3xFlag-SMARCAL1-ΔN		0.95	72
			3xFlag-SMARCAL1-R764Q		0.95	51
		FANCM-/--3	EV	SMARCAL1-3	0.96	64
			3xFlag-FANCM		0.97	66
			3xFlag-FANCM-ΔPIP		0.98	81
			3xFlag-FANCM-K117R		0.94	61
			3xFlag-FANCM-ΔMID		0.98	82
			3xFlag-FANCM-ΔMM1		0.98	84
			3xFlag-FANCM-ΔMM2		0.97	65
			3xFlag-FANCM-ΔMM3		0.98	80
			3xFlag-FANCM-ΔERCC4		0.98	83
			3xFlag-FANCM-ΔHhH		0.96	69
